# Methyl-CODEC enables simultaneous methylation and duplex sequencing

**DOI:** 10.1101/2024.12.23.630102

**Authors:** Ruolin Liu, Farzaneh Darbeheshti, Laurel Walsh, Rachel Li, Jin H. Bae, Hayet Radia Zeggar, Azeet Narayan, Kan Xiong, G. Mike Makrigiorgos, Viktor A. Adalsteinsson

## Abstract

DNA mutations and methylation often contribute to disease development in a synergistic manner. While duplex sequencing is the most accurate method for detecting DNA mutations, it typically lacks the ability to simultaneously assess methylation or requires many reads. Here, we developed Methyl-CODEC to enable simultaneous methylation sequencing and duplex sequencing using single read pairs. To achieve this, Methyl-CODEC links an enzymatically deaminated sense strand to the reverse complement of the antisense strand, which is protected from conversion by using conversion-resistant dCTPs in the strand linking step of CODEC. Methyl-CODEC shows high concordance with standard enzymatic or bisulfite based whole genome methylation sequencing, while also uniquely preserving the original DNA sequence. This improves genetic sequencing accuracy, enables better alignment for next-generation sequencing (NGS), and distinguishes C>T mutations from unmethylated Cs. It also identifies rare mutations including those producing methylated Cs, which are enriched in CpG contexts. Methyl-CODEC opens new horizons for enhanced detection of biomarkers in cancer and molecular medicine.
