## Supplementary Table 1 for "Methyl-CODEC enables simultaneous methylation and duplex sequencing"

### Sheet: Sheet1
Oligonucleotide	Methyl-CODEC Adapter	Index
adap5-1	AATGATA/mC/GG/mC/GA/mC//mC/A/mC//mC/GAGAT/mC/TA/mC/A/mC/CTTGAACGGACTGTCCAC*T	1
adap7-1	/5Me-dC/AAG/mC/AGAAGA/mC/GG/mC/ATA/mC/GAGATCACCGAGCGTTAGACTAC*T
brid5-1	/5Phos/GTGGA/mC/AGT/mC//mC/GTT/mC/AAGDDDAGAT/mC/GGAAGAG/mC/GT/mC/GTGTAGGGAAAGAGTGTTTACATAGTTATCCGCTAGACTCTGACGTGTTGATCCTCGAAGC
brid7-1	/5Phos/GTAGT/mC/TAA/mC/G/mC/T/mC/GGTGDDDAGAT/mC/GGAAGAG/mC/A/mC/A/mC/GT/mC/TGAA/mC/T/mC//mC/AGT/mC/A/mC/CAATCTATAAGTTGCTTCGAGGATCAACACGTCAGAGTCTAGC
adap5-2	AATGATA/mC/GG/mC/GA/mC//mC/A/mC//mC/GAGAT/mC/TA/mC/A/mC/GAGCCTACTCAGTCAACG*T	2
adap7-2	/5Me-dC/AAG/mC/AGAAGA/mC/GG/mC/ATA/mC/GAGATGTGTCGAACACTTGACGG*T
brid5-2	/5Phos//mC/GTTGA/mC/TGAGTAGG/mC/T/mC/DDDAGAT/mC/GGAAGAG/mC/GT/mC/GTGTAGGGAAAGAGTGTTTACATAGTTATCCGCTAGACTCTGACGTGTTGATCCTCGAAGC
brid7-2	/5Phos//mC//mC/GT/mC/AAGTGTT/mC/GA/mC/A/mC/DDDAGAT/mC/GGAAGAG/mC/A/mC/A/mC/GT/mC/TGAA/mC/T/mC//mC/AGT/mC/A/mC/CAATCTATAAGTTGCTTCGAGGATCAACACGTCAGAGTCTAGC
adap5-3	AATGATA/mC/GG/mC/GA/mC//mC/A/mC//mC/GAGAT/mC/TA/mC/A/mC/GCTTGTAAGGCAGGTTAG*T	3
adap7-3	/5Me-dC/AAG/mC/AGAAGA/mC/GG/mC/ATA/mC/GAGATCTGATCTTCAGCTGACTG*T
brid5-3	/5Phos//mC/TAA/mC//mC/TG/mC//mC/TTA/mC/AAG/mC/TDDDAGAT/mC/GGAAGAG/mC/GT/mC/GTGTAGGGAAAGAGTGTTTACATAGTTATCCGCTAGACTCTGACGTGTTGATCCTCGAAGC
brid7-3	/5Phos//mC/AGT/mC/AG/mC/TGAAGAT/mC/AGTDDDAGAT/mC/GGAAGAG/mC/A/mC/A/mC/GT/mC/TGAA/mC/T/mC//mC/AGT/mC/A/mC/CAATCTATAAGTTGCTTCGAGGATCAACACGTCAGAGTCTAGC
Supplementary Table 1. Methyl-CODEC adapter oligonucleotides. mC: 5-methyl-Cytosine; D: A,G,T
