## Supplementary Table 2 for "Methyl-CODEC enables simultaneous methylation and duplex sequencing"

### Sheet: all_mscodec_sequencing_metrics
sample_id	Correct products	Read pairs	Correct product ratio	Intermolecular_byproduct_ratio	Other byproduct ratio	Duplication rate	Correct product coverage	Dedupped coverage	Mean insert size	Duplex depth
NA12878_HydroxyC (final dCTP analog)	662397093	930062180	0.712207	0.261204	0.0265886	0.633352	15.0601	24.9905	185.439	5.5724
NA12878_5mC	79106267	166089466	0.476287	0.497357	0.0263555	0.290801	3.34764	8.04861	185.205	1.01995
NA12878_carboxyC	765467934	999008033	0.766228	0.222116	0.0116556	0.722649	12.8534	20.3743	180.275	5.21442
NA12878_PropargylaminoC	321943492	419415133	0.767601	0.216534	0.0158655	0.74437	5.32114	7.93574	191.952	1.38899
Zymo_full_methlated	326963217	834733167	0.391698	0.572355	0.0359475	0.839013	3.08428	12.9022	164.694	1.23005
Zymo_full_nonmethylated	397951058	820516323	0.485001	0.456199	0.0587998	0.842611	3.36546	10.9944	157.309	1.45252
Zymo_meth_95_nonmeth_5	338198671	772313231	0.437904	0.536334	0.0257624	0.798669	3.81808	14.2287	156.697	1.63929
